# Diagnosability to inform species delimitation for the genus Emydura (Testudines: Chelidae) from northern Australia

**DOI:** 10.1101/2025.07.10.664252

**Authors:** Arthur Georges, Peter J. Unmack, Andrzej Kilian, Xiuwen Zhang, Yolarnie Amepou, Duminda S.B. Dissanayake

## Abstract

Understanding the evolutionary history of diversifying lineages and the delineation of species remain major challenges for evolutionary biology. Here we use single nucleotide polymorphisms (SNPs) and sequence fragment presence-absence (SilicoDArT) data to combine phylogenetics and population genetics to assess species boundaries with a focus on diagnosability. We challenge current and proposed taxonomies in a genus of Australian freshwater turtles (Chelidae: *Emydura*) from northern Australia and southern New Guinea. In a six-step process, we combine phylogeny with the concept of diagnosability based on fixed allelic differences to select diagnosable lineages as candidate species. Four taxa are supported as diagnosable lineages, two of which we elevate to species status. The nuclear and mitochondrial phylogenies differed in important respects, which we attribute to recent or contemporary lateral transfer of mitochondria during hybridization events, deeper historical hybridization or possibly incomplete lineage sorting of the mitochondrial genome. Taxonomic decisions in cases of allopatry require subjective judgement. Our six-step strategy and the necessary (but not sufficient) criterion of diagnosability adds an additional level of objectivity before that subjectivity is applied, and so reduces the risk of taxonomic inflation that can accompany lineage approaches to species delimitation.
