## Supplemental Table 1: Sample locations, SNP data for "Diagnosability to inform species delimitation for the genus Emydura (Testudines: Chelidae) from northern Australia"

### Sheet: Table_S1
	Table S1. Specimens and their locations of capture used in the SNP and SilicoDArT analyses. PopCode gives the initial population to which they were assigned (="population"). N is the sample size. Drainages follow those defined by Auslig. (2001). Australian Drainage Divisions and River Basins. Canberra, Australia: Commonwealth of Australia. Specimen identity codes are consistent with the UC Wildli…
	Species	PopCode	Drainage	Latitude	Longitude	Specimens	N
	Emydura australis	Emaus_Carson	King Edward	-14.4519	126.667	AA044901, AA060580, AA060582, AA060584, AA060586, AA060588, AA060590, AA060592, AA060594, AA060596	10
		Emaus_Daly	Daly	-14.0711	131.251	UC_0242, UC_0245, UC_0247, UC_0249, UC_0250, UC_0269, UC_0383, UC_0386, UC_0390, UC_0873, UC_0919, UC_0930, UC_0945, UC_0955, UC_0961, UC_0978, UC_0982, UC_0989, UC_1074, UC_1076, UC_1077, UC_1079, UC_1104, UC_1126, UC_1135, UC_1141, UC_1142, UC_1145, UC_1505, UC_1506, UC_1510, UC_1515, UC_1518, UC_1522, UC_1539, UC_1549, vict175	37
				-13.7671	130.71	UC_0388, UC_1504, UC_1513, UC_1523	4
				-14.8044	131.541	AA072625, AA072626, AA072627, AA072629, AA072635, AA072636, AA072638, AA072640, AA072641, AA072642, AA072643, AA072645, AA072646, AA072648, AA072649	15
				-14.7318	131.609	AA072601, AA072609, AA072610, AA072611, AA072618, AA072620, AA072621, AA072622	8
		Emaus_Drysdale	Drysdale	-15.6787	126.404	AA044953, AA044955, AA044957, AA044959, AA044961	5
				-14.6048	126.933	AA044909, AA044911, AA044913, AA044915, AA044917	5
		Emaus_Dunham	Ord	-15.8336	128.603	AA060616, AA060618, AA060620, AA060622, AA060624	5
		Emaus_Fitzmaurice	Fitzmaurice	-14.8329	130.946	AA072501, AA072504, AA072506, AA072507, AA072508, AA072509, AA072510, AA072511	8
		Emaus_Fitzroy(WA)	Fitzroy(WA)	-17.5101	126.112	AA044801, AA044803, AA044805, AA044807, AA044809, AA044811, AA044813, AA044815, AA044817, AA044819	10
				-16.6567	125.927	AA044989	1
		Emaus_Isdell	Isdell	-17.1104	125.35	AA044877, AA044879, AA044885, AA044889, AA044891, AA044895, AA044897, AA045881, AA045909, AA045911	10
				-17.0195	125.202	UC_0673, UC_0674	2
		Emaus_Mitchell(WA)	King Edward	-14.825	125.697	AA044933, AA044934, AA044935	3
		Emaus_Ord	Ord	-15.7936	128.699	AA060656, AA060658, AA060660, AA060662, AA060666	5
				-15.7444	128.088	AA060522, AA060524, AA060526, AA060528	4
				-15.723	128.076	AA060530	1
				-15.6985	128.088	AA060538, AA060540, AA060542, AA060544	4
		Emaus_Pentecost	Pentecost	-15.7504	127.762	AA060562, AA060564, AA060566, AA060568, AA060570	5
		Emaus_Victoria	Victoria	-16.39	131.047	AA072413, AA072419, AA072442, AA072445, AA072446, AA072447, AA072448, AA072450, AA072454, AA072463	10
				-16.0312	130.697	UC_0243, UC_0254, UC_0259, UC_0265, UC_0267	5
				-15.6437	130.478	AA072408	1
	Emydura macquarii	Emmac_Fitzroy(Q)	Fitzroy(Q)	-23.1657	150.386	AA004858, AA004859, AA004860, AA004861, AA004862, AA004863, AA004864, AA004866, AA004868, AA004869	10
		Emmac_LEB	Lake Eyre	-26.0456	141.817	LEB_14.13, LEB_34.02, LEB_34.13, LEB_34.2, LEB_34.27, LEB_34.66, LEB_39.99, LEB_60	8
		Emmac_MDBS	Murray-Darling	-36.093	146.948	AA020644, AA020645, AA020646, AA020649, AA020651, AA020652, AA020655, AA020656, AA020667, AA020669	10
	Emydura subglobosa	Emsub_Bamu	Bamu	-8.00982	142.755	AA037329, AA037331, AA037333, AA037335, AA037337, AA037339, AA037996, AA037998, AA038000	9
				-7.91627	142.341	AA021643, AA021653, AA037724, AA037737, AA037738, AA037740, AA037746, AA037748, AA037750, AA037756	10
				-7.42265	143.138	AA072859, AA072860, AA072861, AA072862, AA072863, AA072864, AA072865	7
		Emsub_Bensbach	Bensbach	-8.89	141.259	AA042685, AA042686, AA042691	3
				-8.742	141.416	AA042692	1
		Emsub_Fly	Fly	-8.563	141.711	AA042826, AA042827, AA042828, AA042829, AA042830, AA042831, AA042832, AA042833, AA042835, AA042837	10
				-8.317	141.884	AA042605	1
				-8.304	142.317	AA042891, AA042892, AA042893, AA042897, AA042898, AA042899, AA042901, AA042902, AA042903, AA042912, AA042913, AA042914, AA042915, AA042916, AA042920, AA042921, AA042926, AA042927, AA042928, AA042930, AA042932, AA042933, AA042935, AA042937, AA042941, AA042942, AA042943, AA042944, AA042945, AA042947	30
				-8.291	141.877	AA042602	1
				-8.245	141.767	AA042606, AA042609, AA042610	3
				-8.224	141.989	AA042988, AA042989, AA042990, AA042991, AA042992, AA042993, AA042994, AA042996, AA042997, AA043005	10
		Emsub_Jardine	Jardine	-11.1392	142.357	AA046074, AA046080, AA046092, AA046093, AA046094, AA046095, AA046096, AA046097, AA046098, JRT1, JRT2, JRT3, JRT4, JRT5, JRT6	15
				-10.8833	142.4	UC_0704	1
		Emsub_Kikori	Kikori	-7.38841	144.25	EM04	1
				-7.34152	144.203	AA036611	1
				-7.30943	144.18	AA070327	1
				-7.30861	144.182	AA036103	1
				-7.30663	144.174	EM02	1
		Emsub_Morehead	Morehead	-8.93	141.561	AA042666, AA042810	2
				-8.702	141.599	AA042639, AA042640, AA042641	3
				-8.445	141.794	AA042834, AA042838	2
		Emsub_Purari	Purari	-7.65049	145.049	AA068281	1
				-7.57096	144.986	AA068285	1
				-7.49069	144.807	AA068258	1
		Emsub_Vailala	Vailala	-7.91013	145.419	AA068202	1
				-7.85111	145.437	AA033907, AA033929, AA070316, AA070378, AA070522, AA070541, AA072185, AA072190	8
				-7.71973	145.482	AA068203	1
		Emsub_Vanapa	Kerema-Moresby	-9.30505	147	AA021712	1
				-9.19917	147.234	AA021701	1
				-9.16257	147.176	AA021713, AA021714, AA021715, AA021716, AA021717	5
				-9.10683	147.142	AA021702, AA021703, AA021704	3
				-9.10384	147.141	AA037390, AA037391, AA037392, AA037393, AA037394, AA037395, AA037399, AA037817	8
				-9.03603	147.044	AA021705, AA021706, AA021707	3
	Emydura tanybaraga	Emtan_Archer	Archer	-13.9568	143.201	AA037043	1
				-13.6233	142.581	AA020329	1
				-13.4572	142.724	AA020324	1
				-13.4572	142.724	AA020323	1
		Emtan_Blyth	Blyth	-12.9178	134.734	AA020054, AA020056	2
				-12.6155	134.757	AA010504, AA010505, AA010506, AA010507, AA010508, AA010509, AA010510, AA010512, AA010513, AA010514	10
		Emtan_Daly	Daly	-14.0711	131.251	UC_0841, UC_0929, UC_1536, yface93	4
				-13.7671	130.71	UC_1508, UC_1514, UC_1517, UC_1519, UC_1521	5
		Emtan_Darwin	Darwin	-12.774	130.947	ATP524	1
		Emtan_Holroyd	Holroyd	-14.3356	142.972	G052, G053, G061, G062, G063, G064, G065, G066, G070, G073	10
		Emtan_Howard	Finniss	-12.5179	131.081	UC_0662, UC_0663, UC_0664, UC_0665, UC_0666	5
				-13.0833	131.683	UC_0667, UC_0668	2
		Emtan_Mitchell(Q)	Mitchell(Q)	-16.0033	142.396	G035, G036, G037, G038, G039	5
				--	--	UC_0220, UC_0222, UC_0223, UC_0865	4
		Emtan_Pascoe	Pascoe	-12.8217	142.924	G121, G122, G123, G124, G127, G129, G130, G131, G132	9
		Emtan_Reynolds	Reynolds	-13.1677	130.537	UC_0660, UC_0661	2
		Emtan_Staaten	Staaten	-16.5451	141.844	G011, G012, G013, G014, G015, G022	6
		Emtan_SthAlligator	South Alligator	-13.5695	132.594	UC_0221	1
		Emtan_Wenlock	Wenlock	-13.1003	142.94	G105, G106, G107, G109, G112, G117	6
				-13.0986	142.937	AA037120, AA037121, AA037122, AA037123	4
	Emydura worrelli	Emwor_Calvert	Calvert	-16.6591	137.412	HBS_32167	1
				-16.6591	137.412	HBS_32165, HBS_32166, HBS_32168, HBS_32169, HBS_32170, HBS_32171, HBS_32172, HBS_32173, HBS_32174	9
		Emwor_Daly	Daly	-14.3051	132.52	UC_1566, UC_1572, UC_1574, UC_1592, UC_1594, UC_1595, UC_1605, UC_1606, UC_1608, UC_1611, UC_1616, UC_1619, UC_1622, UC_1624	14
				-13.7879	132.856	UC_0218, UC_0410, UC_0412, UC_0658, UC_0659	5
				-13.2483	133.087	UC_1704, UC_1712, UC_1713, UC_1714, UC_1715	5
		Emwor_Flinders	Flinders	-20.8463	140.052	AA046038, AA046039, AA046040, AA046041, AA046042	5
		Emwor_Leichhardt	Leichhardt	-18.4724	140.226	HBS_32099, HBS_32100, HBS_32101, HBS_32102, HBS_32103, HBS_32104, HBS_32105, HBS_32106, HBS_32107, HBS_32108	10
				-20.7019	139.493	UC_0204, UC_0217	2
		Emwor_Limmen	Limmen Bight	-15.5794	135.428	AA020122, AA020123, AA020124, AA020126, AA020127, AA020128, AA020129, AA020130, AA020131, AA020132	10
		Emwor_Liverpool	Liverpool	-12.6012	133.955	MA 01, MA 03, MA 04, MA 05, MA 06, MA 07, MA 09, MA 10, MA 11, MA 33	10
		Emwor_Macarthur	MacArthur	-16.2712	136.081	HBS_32198, HBS_32199	2
				-16.2081	135.95	AA020134, AA020135, AA020136, AA020137, AA020138	5
				-16.1312	136.078	UC_0714	1
		Emwor_Nicholson	Nicholson	-19.0241	138.734	UC_0244	1
				-18.7057	138.479	AA046047	1
				-18.6968	138.486	AA046043, AA046044	2
				-18.6504	139.255	HBS_32126, HBS_32127, HBS_32128, HBS_32129, HBS_32130, HBS_32131, HBS_32132, HBS_32133, HBS_32134, HBS_32135	10
				-18.5287	139.254	AA020429, AA020430, AA020431	3
				-18.3632	139.277	AA020432, AA020433	2
				-17.956	139.257	AA020434, AA020435, AA020436, AA020437, AA020438, AA020439	6
				-17.8163	139.592	AA020440, AA020442, AA020443	3
		Emwor_Roper	Roper	-14.9515	133.22	EG_EW13, EG_EW14	2
				-14.9251	133.135	HBS_32225, HBS_32226, HBS_32227, UC_0205, UC_0206, UC_0208, UC_0209, UC_0210	8
				-14.9191	133.067	AA072382	1
				-14.9095	133.088	EG_EW01, EG_EW02, EG_EW03, EG_EW15, EG_EW16	4
				-14.9084	133.439	EG_EW11	1
				-13.6372	134.314	AA020067, AA020069, AA020071	3
				-15.0447	135.21	AA020106	1
