## Supplemental Table 2: Sample locations, cytB for "Diagnosability to inform species delimitation for the genus Emydura (Testudines: Chelidae) from northern Australia"

### Sheet: Table_S2
	Table S2. Specimens and their locations of capture used cytB sequencing and phylogenetic analyses. PopCode gives the initial population to which they were assigned (="population"). N is the sample size. Drainages follow those defined by Auslig. (2001). Australian Drainage Divisions and River Basins. Canberra, Australia: Commonwealth of Australia. Specimen identity codes are consistent with the UC…
	Species	PopCode	Drainage	Latitude	Longitude	Specimens	N
	Elseya flaviventralis	Elfla_Magela	Sth Alligator	-13.4993	132.471	UC_0255	1
	Emydura australis	Emaus_Daly	Daly	-14.0711	131.251	UC_0242, UC_0245, UC_0247, UC_0249, UC_0250, UC_0269, UC_0383, UC_0386, UC_0390, UC_0873, UC_0919, UC_0930, UC_0945, UC_0955, UC_0978, UC_0982, UC_0989, UC_1074, UC_1076, UC_1077, UC_1079, UC_1104, UC_1126, UC_1135, UC_1141, UC_1142, UC_1505, UC_1506, UC_1510, UC_1515, UC_1518, UC_1522, UC_1539, UC_1549	34
		Emaus_Daly	Daly	-13.7671	130.71	UC_0388, UC_1504, UC_1513, UC_1523	4
		Emaus_Drysdale	Drysdale	-15.6787	126.404	AA044957	1
				-14.6048	126.933	AA044911	1
		Emaus_Fitzmaurice	Fitzmaurice	-14.8329	130.946	AA072501, AA072504	2
		Emaus_Fitzroy(WA)	Fitzroy(WA)	-17.5101	126.112	AA044801, AA044803, AA044997, AA044999	4
				-16.6567	125.927	AA044989	1
		Emaus_Isdell	Isdell	-17.1104	125.35	AA044877, AA044879	2
		Emaus_Mitchell(WA)	King Edward	-14.825	125.697	AA044933, AA044934	2
		Emaus_Carson	King Edward	-14.4519	126.667	AA044901, AA060580	2
		Emaus_Ord	Ord	-15.8336	128.603	AA060616, AA060618	2
				-15.7936	128.699	AA060640, AA060642	2
				-15.7444	128.088	AA060522	1
				-15.6985	128.088	AA060538, AA060540	2
				-15.6918	128.086	AA020408	1
		Emaus_Pentecost	Pentecost	-15.7504	127.762	AA060562, AA060564	2
		Emaus_Victoria	Victoria	-16.39	131.047	AA072419, AA072427	2
				-16.0312	130.697	UC_0243, UC_0254	2
				-15.6568	130.482	AA072410	1
				-15.6437	130.478	AA072404	1
	Emydura macquarii	Emmac_MDBS	Murray-Darling	-34.0884	140.781	DB_M014, DB_M016, DB_M017	3
		Emmac_Normanby	Normanby	-15.1845	143.877	AA037125, AA037126	2
	Emydura subglobosa	Emsub_Bamu	Bamu	-8.04167	142.889	AA021615	1
				-8.03692	142.959	AA021954, AA021960	2
				-7.42265	143.138	AA072860, AA072861	2
		Emsub_Bensbach	Bensbach	-8.89	141.259	AA042686, AA042691	2
				-8.742	141.416	AA042692	1
		Emsub_Fly	Fly	-8.304	142.317	AA042900	1
				-8.294	141.91	AA042292	1
		Emsub_Jardine	Jardine	-11.1392	142.357	AA046074, AA046080, AA046092, AA046093, AA046094, AA046096, AA046098, JRT1, JRT2	9
				-10.8833	142.4	UC_0704	1
		Emsub_Kikori	Kikori	-7.34152	144.203	AA036611	1
				-7.30861	144.182	AA036103	1
		Emsub_Morehead	Morehead	-8.702	141.599	AA042640	1
				-8.445	141.794	AA042834	1
		Emsub_Purari	Purari	-7.65049	145.049	AA068281	1
				-7.49069	144.807	AA068258	1
		Emsub_Vailala	Vailala	-7.91013	145.419	AA068202	1
				-7.71973	145.482	AA068203	1
		Emsub_Vanapa	Kerema-Moresby	-9.19917	147.234	AA021701	1
				-9.16257	147.176	AA021713	1
				-9.03603	147.044	AA021705	1
				-8.86328	146.665	AA021719	1
	Emydura tanybaraga	Em[ye_Barron	Barron	-17.255	145.584	AA037115, AA037116	2
		Emtan_Archer	Archer	-13.6233	142.581	AA020329	1
				-13.4572	142.724	AA020324	1
				-13.4572	142.724	AA020323	1
		Emtan_Blyth	Blyth	-12.9178	134.734	AA020054	1
				-12.6155	134.757	AA010506	1
		Emtan_Daly	Daly	-14.0711	131.251	UC_0929, UC_1536, yface93	3
				-13.7671	130.71	UC_1508, UC_1509, UC_1514, UC_1517, UC_1519, UC_1521	6
		Emtan_Darwin	Darwin	-12.774	130.947	ATP524	1
		Emtan_Finniss	Finniss	-13.0833	131.683	UC_0667, UC_0668	2
				-12.5179	131.081	UC_0662, UC_0663	2
		Emtan_Holroyd	Holroyd	-14.3356	142.972	G054, G068	2
		Emtan_Mitchell(Q)	Mitchell(Q)	-16.0033	142.396	G035, G036	2
				--	--	UC_0220, UC_0222, UC_0865	3
		Emtan_Pascoe	Pascoe	-12.8217	142.924	G123, G124	2
		Emtan_Reynolds	Reynolds	-13.1677	130.537	UC_0660, UC_0661	2
		Emtan_Staaten	Staaten	-16.5451	141.844	G011, G012	2
		Emtan_Wenlock	Wenlock	-13.1003	142.94	G102	1
				-13.0986	142.937	AA037121	1
	Emydura worrelli	Emwor_Calvert	Calvert	-16.6591	137.412	HBS_32167, HBS_32182	2
		Emwor_Daly	Daly	-13.7879	132.856	UC_0410	1
		Emwor_Flinders	Flinders	-20.8463	140.052	AA046038	1
		Emwor_Leichhardt	Leichhardt	-18.4724	140.226	HBS_32100, HBS_32110	2
		Emwor_Limmen	Limmen Bight	-16.216	135.463	UC_0716	1
				-15.5794	135.428	AA020124	1
				-15.3039	135.339	AA020115	1
		Emwor_Liverpool	Liverpool	-12.6012	133.955	MA 04, MA 13	2
		Emwor_MacArthur	MacArthur	-16.2712	136.081	HBS_32198	1
				-16.1312	136.078	UC_0714	1
		Emwor_Nicholson	Nicholson	-18.7057	138.479	AA046047	1
				-18.5287	139.254	AA020430	1
				-18.3632	139.277	AA020433	1
				-17.956	139.257	AA020436	1
		Emwor_Roper	Roper	-14.9251	133.135	UC_0205, UC_0208	2
				-13.6372	134.314	AA020069	1
		Emwor_Towns	Towns	-15.0447	135.21	AA020106	1
