## Supplemental Table 3: Sample locations, whole mtDNA for "Diagnosability to inform species delimitation for the genus Emydura (Testudines: Chelidae) from northern Australia"

### Sheet: Sheet1
	Table S3. Specimens and their locations of capture used whole mitochondrial sequencing and phylogenetic analyses. PopCode gives the population to which they were assigned (="population"). N is the sample size. Drainages follow those defined by Auslig. (2001). Australian Drainage Divisions and River Basins. Canberra, Australia: Commonwealth of Australia. Haploclades are groups of haplotypes that d…
	Species	PopCode	Drainage	Latitude	Longitude	Genbank Accession	Specimen	Haplotype
	Elseya flaviventralis	Elfla_Magela	Sth Alligator	-13.4993	132.471	KY776454	UC_0255	Elfla_KY776454
	Emydura australis	Emaus_Daly	Daly	-14.0711	131.251	KY857554	UC_0245	Emaus_KY857554 [admixed]
		Emaus_Mitchell(WA)	Mitchell(WA)	-14.81	125.698	OY771041	GK13_WAM R179979	Emaus_Haploclade_1
		Emaus_Mitchell(WA)	Mitchell(WA)	-14.81	125.698	OY771042	GK17_WAM R179980	Emaus_Haploclade_1
		Emaus_Mitchell(WA)	Mitchell(WA)	-14.81	125.698	OY771045	GK26_WAM TR1423	Emaus_Haploclade_1
		Emaus_Mitchell(WA)	Mitchell(WA)	-14.81	125.698	OY771046	GK32_WAM TR1424	Emaus_Haploclade_1
		Emaus_Mitchell(WA)	Mitchell(WA)	-14.81	125.698	OY771049	GK36_WAM TR1430	Emaus_Haploclade_1
		Emaus_Mitchell(WA)	Mitchell(WA)	-14.81	125.698	OY771043	GK25_WAM TR1419	Emaus_Haploclade_2
		Emaus_Mitchell(WA)	Mitchell(WA)	-14.81	125.698	OY771044	GK29_WAM TR1420	Emaus_Haploclade_2
		Emaus_Mitchell(WA)	Mitchell(WA)	-14.81	125.698	OY771047	GK33_WAM TR1426	Emaus_Haploclade_2
		Emaus_Mitchell(WA)	Mitchell(WA)	-14.81	125.698	OY771048	GK35_WAM TR1429	Emaus_Haploclade_2
		Emaus_Ord	Ord	-18.418	127.832	OY771052	GK52	Emaus_Haploclade_3
		Emaus_Ord	Ord	-18.418	127.832	OY771053	GK53	Emaus_Haploclade_3
		Emaus_Ord	Ord	-18.418	127.832	OY771054	GK54	Emaus_Haploclade_3
		Emaus_Ord	Ord	-18.418	127.832	OY771055	GK55	Emaus_Haploclade_3
		Emaus_Ord	Ord	-15.792	128.71	OY771056	GK56	Emaus_Haploclade_3
		Emaus_Unknown	--	--	--	LR215684	BMNH 1947.3.4.36	Emaus_LR215684 [holotype]
		Emaus_Carson	Carson	-14.49	126.77	OY771037	GK10_WAM R179981	Emaus_OY771037
		Emaus_Mitchell(WA)	Mitchell(WA)	-14.81	125.698	OY771038	GK16_WAM R179976	Emaus_OY771038
		Emaus_Mitchell(WA)	Mitchell(WA)	-14.81	125.698	OY771040	GK14_WAM R179978	Emaus_OY771040
		Emaus_Ord	Ord	-18.418	127.832	OY771050	GK50	Emaus_OY771050
		Emaus_Ord	Ord	-18.418	127.832	OY771051	GK51	Emaus_OY771051
	Emydura victoriae	Emaus_Victoria	Victoria	--	--	LR215686	BMNH 1947.3.5.96	Emaus_LR215686 [holotype]
	Emydura macquarii	Emmac_Burnett	Burnett	-26.3046	151.979	KY776442	AA033563	Emmac_KY776442
		Emmac_Fraser	Fraser Island	-25.2244	153.171	KY776443	X204	Emmac_KY776443
		Emmac_LEB	Lake Eyre Basin	-25.3697	142.744	KY776441	ATP219T	Emmac_KY776441
		Emmac_MDB	Murray-Darling	-36.093	146.948	KY857552	UC_0119	Emmac_KY857552
	Emydura subglobosa	Emsub_Fly	Fly	-8.224	141.989	KY776444	AA043005	Emsub_KY776444
		Emsub_Jardine	Jardine	-11.1392	142.357	KY776445	JRT7	Emsub_KY776445
		Emsub_Amama		-8.7	146.63	LR215683	MSNG CE-2320	Emsub_LR215683 [holotype]
	Emydura tanybaraga	Emtan_Mitchell(Q)	Mitchell(Q)	--	--	KY857559	UC_0220	Emtan_KY857559
	Emydura worrelli	Emwor_Roper	Roper	-14.9251	133.135	KY857553	UC_0205	Emwor_KY857553
