## Supplemental Table 5: cytB collapsed haplotypes for "Diagnosability to inform species delimitation for the genus Emydura (Testudines: Chelidae) from northern Australia"

### Sheet: Raw
HapNo	Haplotype	N	Length	Sequence
1	Emwor_Rope_UC_205[KY857553.1]	1	1109	Emwor_Rope_UC_205[KY857553.1]	Hap1_Emwor_[Rope]	1	Emwor	Rope	Rope	Rope
2	Emwor_Leic_AA032100	8	1109	Emwor_Leic_AA032100	Hap2_Emwor_[Mcar-Nich-Leic]	2	Emwor	Leic	Leic	Mcar-Nich-Leic
				Emwor_Nich_AA020436		0			Nich
				Emwor_Mcar_UC_0714		0			Mcar
				Emwor_Leic_HBS_32100		0			Leic
				Emwor_Leic_HBS_32110		0			Leic
				Emwor_Nich_AA020430		0			Nich
				Emwor_Nich_AA046047		0			Nich
				Emwor_Mcar_HBS_32198		0			Mcar
3	Emwor_Rope_UC_0205	1	1109	Emwor_Rope_UC_0205	Hap3_Emwor_[Rope]	3	Emwor	Rope	Rope	Rope
4	Emwor_Live_MA04.1	1	1109	Emwor_Live_MA04.1	Hap4_Emwor_[Live]	4	Emwor	Live	Live	Live
5	Emwor_Daly_UC_0410	1	1109	Emwor_Daly_UC_0410	Hap5_Emwor_[Daly]	5	Emwor	Daly	Daly	Daly
6	Emwor_Calv_HBS32167.1	4	1109	Emwor_Calv_HBS32167.1	Hap6_Emwor_[Live-Calv]	6	Emwor	Calv	Calv	Live-Calv
				Emwor_Live_MA04		0			Live
				Emwor_Calv_HBS32182.1		0			Calv
				Emwor_Liv_MA13		0			Liv_
7	Emsub_More_AA042834	2	1109	Emsub_More_AA042834	Hap7_Emsub_[Bens-More]	7	Emsub	More	More	Bens-More
				Emsub_Bens_AA042691		0			Bens
8	Emwor_Rope_UC_0208	1	1109	Emwor_Rope_UC_0208	Hap8_Emwor_[Rope]	8	Emwor	Rope	Rope	Rope
9	Emwor_Rope_AA020069	1	1109	Emwor_Rope_AA020069	Hap9_Emwor_[Rope]	9	Emwor	Rope	Rope	Rope
10	Emwor_Limm_AA020124	3	1109	Emwor_Limm_AA020124	Hap10_Emwor_[Limm-Flin]	10	Emwor	Limm	Limm	Limm-Flin
				Emwor_Limm_UC_0716		0			Limm
				Emwor_Flin_AA046038.1		0			Flin
11	Emwor_Town_AA020106	2	1109	Emwor_Town_AA020106	Hap11_Emwor_[Town-Limm]	11	Emwor	Town	Town	Town-Limm
				Emwor_Limm_AA020115		0			Limm
12	Emwor_Nich_AA020433	1	1109	Emwor_Nich_AA020433	Hap12_Emwor_[Nich]	12	Emwor	Nich	Nich	Nich
13	Emsub_Kiko_AA036103_1	2	1109	Emsub_Kiko_AA036103_1	Hap13_Emsub_[Kiko-Vana]	13	Emsub	Kiko	Kiko	Kiko-Vana
				Emsub_Vana_AA021705.1		0			Vana
14	Emsub_FlyR_AA042900	1	1109	Emsub_FlyR_AA042900	Hap14_Emsub_[FlyR]	14	Emsub	FlyR	FlyR	FlyR
15	Emsub_Vail_AA068203	2	1109	Emsub_Vail_AA068203	Hap15_Emsub_[Vail]	15	Emsub	Vail	Vail	Vail
				Emsub_Vail_AA068202		0			Vail
16	Emsub_Kiko_AA036611	3	1109	Emsub_Kiko_AA036611	Hap16_Emsub_[Fly-Kiko-Pura]	16	Emsub	Kiko	Kiko	Fly-Kiko-Pura
				Emsub_Pura_AA068258		0			Pura
				Emsub_FlyR_AA042292.1		0			FlyR
17	Emsub_Pura_AA068281	2	1109	Emsub_Pura_AA068281	Hap17_Emsub_[Pura-Vana]	17	Emsub	Pura	Pura	Pura-Vana
				Emsub_Vana_AA021701.1		0			Vana
18	Emsub_Bens_AA042686.1	7	1109	Emsub_Bens_AA042686.1	Hap18_Emsub_[Bens-Fly-Vail-Vana]	18	Emsub	Bens	Bens	Bens-Fly-Vail-Vana
				Emsub_Vana_AA021701		0			Vana
				Emsub_Bens_AA042692.1		0			Bens
				Emsub_Vana_AA021705		0			Vana
				Emsub_Vana_AA021713		0			Vana
				Emsub_FlyR_AA042900.1		0			FlyR
				Emsub_Vail_AA068202.1		0			Vail
19	Emsub_Vana_AA021719	1	1109	Emsub_Vana_AA021719	Hap19_Emsub_[Vana]	19	Emsub	Vana	Vana	Vana
20	Emsub_FlyR_AA043005[KY776444.1]	1	1109	Emsub_FlyR_AA043005[KY776444.1]	Hap20_Emsub_[FlyR]	20	Emsub	FlyR	FlyR	FlyR
21	Emsub_Bamu_AA021615	1	1109	Emsub_Bamu_AA021615	Hap21_Emsub_[Bamu]	21	Emsub	Bamu	Bamu	Bamu
22	Emsub_More_AA042640	3	1109	Emsub_More_AA042640	Hap22_Emsub_[Bens-More]	22	Emsub	More	More	Bens-More
				Emsub_Bens_AA042686		0			Bens
				Emsub_Bens_AA042692		0			Bens
23	Emsub_Bamu_AA021954	3	1109	Emsub_Bamu_AA021954	Hap23_Emsub_[Bamu]	23	Emsub	Bamu	Bamu	Bamu
				Emsub_Bamu_AA072860.1		0			Bamu
				Emsub_Bamu_AA021960		0			Bamu
				Emaus_Daly_UC_0945		0			Daly
24	Emsub_Bamu_AA072861	1	1109	Emsub_Bamu_AA072861	Hap24_Emsub_[Bamu]	24	Emsub	Bamu	Bamu	Bamu
25	Emaus_MiWA_AA044933	7	1109	Emaus_MiWA_AA044933	Hap25_Emaus_[MiWA]	25	Emaus	MiWA	MiWA	MiWA
				Emaus_MiWA_AA044934		0			MiWA
				GK35_MiWA_WAM_TR1429		0			iWA_
				GK33_MiWA_WAM_TR1426		0			iWA_
				GK29_MiWA_WAM_TR1420		0			iWA_
				GK25_MiWA_WAM_TR1419		0			iWA_
				GK14_MiWA_WAM_R179978		0			iWA_
26	Emtan_Darw_ATP524	1	1109	Emtan_Darw_ATP524	Hap26_Emtan_[Darw]	26	Emtan	Darw	Darw	Darw
27	Emsub_Jard_AA046096	3	1109	Emsub_Jard_AA046096	Hap27_Emsub_[Jard]	27	Emsub	Jard	Jard	Jard
				Emsub_Jard_AA046098		0			Jard
				Emsub_Jard_AA046080		0			Jard
28	Emtan_MitQ_UC_0865	1	1109	Emtan_MitQ_UC_0865	Hap28_Emtan_[MitQ]	28	Emtan	MitQ	MitQ	MitQ
29	Emtan_Reyn_UC_0661	1	1109	Emtan_Reyn_UC_0661	Hap29_Emtan_[Reyn]	29	Emtan	Reyn	Reyn	Reyn
30	Emtan_Finn_UC_0662	1	1109	Emtan_Finn_UC_0662	Hap30_Emtan_[Finn]	30	Emtan	Finn	Finn	Finn
31	Emsub_Jard_JRT7[KY776445.1]	1	1109	Emsub_Jard_JRT7[KY776445.1]	Hap31_Emsub_[Jard]	31	Emsub	Jard	Jard	Jard
32	Emtan_MitQ_UC_220[KY857559.1]	1	1109	Emtan_MitQ_UC_220[KY857559.1]	Hap32_Emtan_[MitQ]	32	Emtan	MitQ	MitQ	MitQ
33	Emtan_Finn_UC_0667	2	1109	Emtan_Finn_UC_0667	Hap33_Emtan_[Finn]	33	Emtan	Finn	Finn	Finn
				Emtan_Finn_UC_0668		0			Finn
34	Emtan_Blyt_AA010506	2	1109	Emtan_Blyt_AA010506	Hap34_Emtan_[Blyt]	34	Emtan	Blyt	Blyt	Blyt
				Emtan_Blyt_AA020054		0			Blyt
35	Emsub_Jard_AA046094	6	1109	Emsub_Jard_AA046094	Hap35_Emsub_[Jard]	35	Emsub	Jard	Jard	Jard
				Emsub_Jard_JRT1		0			Jard
				Emsub_Jard_JRT2		0			Jard
				Emsub_Jard_AA046074		0			Jard
				Emsub_Jard_AA046092		0			Jard
				Emsub_Jard_AA046093		0			Jard
36	Emtan_Holr_G054	17	1109	Emtan_Holr_G054	Hap36_Emtan_[MitQ-Holr-Staa-Wenl-Arch-Pasc-Barr]	36	Emtan	Holr	Holr	MitQ-Holr-Staa-Wenl-Arch-Pasc-Barr
				Emtan_Staa_G011		0			Staa
				Emtan_Holr_G068		0			Holr
				Emtan_Staa_G012		0			Staa
				Emtan_Arch_AA020324		0			Arch
				Emtan_Arch_AA020329		0			Arch
				Emtan_MitQ_G036		0			MitQ
				Emtan_Wenl_G102		0			Wenl
				Emtan_MitQ_UC_0220		0			MitQ
				Emtan_Pasc_G123		0			Pasc
				Emtan_Pasc_G124		0			Pasc
				Emtan_MitQ_G035_2		0			MitQ
				Emtan_Wenl_AA037121		0			Wenl
				Emtan_Tinn_AA037115		0			Tinn
				Emtan_Tinn_AA037116		0			Tinn
				Emtan_Arch_AA020323		0			Arch
				Emtan_MitQ_UC_0222		0			MitQ
37	Emtan_Daly_UC_1519	1	1109	Emtan_Daly_UC_1519	Hap37_Emtan_[Daly]	37	Emtan	Daly	Daly	Daly
38	Emaus_Daly_UC_0386	35	1109	Emaus_Daly_UC_0386	Hap38_Emaus_[Daly]	38	Emaus	Daly	Daly	Daly
				Emaus_Daly_UC_1504		0			Daly
				Emaus_Daly_UC_0250		0			Daly
				Emaus_Daly_UC_0919		0			Daly
				Emaus_Daly_UC_0388		0			Daly
				Emtan_Daly_UC0929		0			Daly
				Emaus_Daly_UC_0978		0			Daly
				Emaus_Daly_UC_1505		0			Daly
				Emaus_Daly_UC_1539		0			Daly
				Emaus_Daly_UC_1141		0			Daly
				Emaus_Daly_UC_0383		0			Daly
				Emaus_Daly_UC_1510		0			Daly
				Emaus_Daly_UC_0249		0			Daly
				Emaus_Daly_UC_0269		0			Daly
				Emaus_Daly_UC_1077		0			Daly
				Emaus_Daly_UC_1515		0			Daly
				Emaus_Daly_UC_1079		0			Daly
				Emaus_Daly_UC_0390		0			Daly
				Emaus_Daly_UC_1518		0			Daly
				Emaus_Daly_UC_0955		0			Daly
				Emaus_Daly_UC_1104		0			Daly
				Emaus_Daly_UC_1522		0			Daly
				Emtan_Daly_UC_1509		0			Daly
				Emaus_Daly_UC_1126		0			Daly
				Emaus_Daly_UC_1523		0			Daly
				Emtan_Daly_UC_1514		0			Daly
				Emaus_Daly_UC_1135		0			Daly
				Emaus_Daly_UC_1506		0			Daly
				Emaus_Daly_UC_1549		0			Daly
				Emtan_Daly_UC_1521		0			Daly
				Emaus_Daly_UC_1074		0			Daly
				Emtan_Daly_UC_1536		0			Daly
				Emaus_Daly_UC_1076		0			Daly
				Emaus_Daly_UC_1513		0			Daly
				Emaus_Daly_UC_0245[KY857554.1]		0			Daly
39	Emaus_Daly_UC_0247	5	1109	Emaus_Daly_UC_0247	Hap39_Emaus_[Daly]	39	Emaus	Daly	Daly	Daly
				Emtan_Daly_UC_1508		0			Daly
				Emaus_Daly_UC_0873.1		0			Daly
				Emtan_Daly_UC_1519.1		0			Daly
				Emtan_Daly_UC_1517		0			Daly
40	Emtan_Daly_yface93	1	1109	Emtan_Daly_yface93	Hap40_Emtan_[Daly]	40	Emtan	Daly	Daly	Daly
41	Emaus_Daly_UC_0873	1	1109	Emaus_Daly_UC_0873	Hap41_Emaus_[Daly]	41	Emaus	Daly	Daly	Daly
42	Emaus_Daly_UC_0989	1	1109	Emaus_Daly_UC_0989	Hap42_Emaus_[Daly]	42	Emaus	Daly	Daly	Daly
43	Emaus_Daly_UC_0982	1	1109	Emaus_Daly_UC_0982	Hap43_Emaus_[Daly]	43	Emaus	Daly	Daly	Daly
44	Emaus_Daly_UC_0930	1	1109	Emaus_Daly_UC_0930	Hap44_Emaus_[Daly]	44	Emaus	Daly	Daly	Daly
45	Elfla_SthA_UC_0255[KY776454]	1	1109	Elfla_SthA_UC_0255[KY776454]	Hap45_Elfla_[SthA]	45	Elfla	SthA	SthA	SthA
46	Emmac_MarQ_AA011475[MH730403.1]	1	1109	Emmac_MarQ_AA011475[MH730403.1]	Hap46_Emmac_[MarQ]	46	Emmac	MarQ	MarQ	MarQ
47	Emmac_Fras_x204[KY776443.1]	1	1109	Emmac_Fras_x204[KY776443.1]	Hap47_Emmac_[Fras]	47	Emmac	Fras	Fras	Fras
48	Emmac_MaryQ_HBS104387[MH730400.1]	3	1109	Emmac_MaryQ_HBS104387[MH730400.1]	Hap48_Emmac_[Mary-Fras]	48	Emmac	Mary	Mary	Mary-Fras
				Emmac_MaryQ_HBS40775[MH730402.1]		0			Mary
				Emmac_Fras_AA005274[MH730404.1]		0			Fras
49	Emmac_MDBL_DB_M014	1	1109	Emmac_MDBL_DB_M014	Hap49_Emmac_[MDBa]	49	Emmac	MDBL	MDBL	MDBa
50	Emmac_MDBM_AA070022	6	1109	Emmac_MDBM_AA070022	Hap50_Emmac_[MDBa]	50	Emmac	MDBM	MDBM	MDBa
				Emmac_MDBL_DB_M016		0			MDBL
				Emmac_MDBL_DB_M017		0			MDBL
				Emmac_MDBM_UC_0119[KY857552.1]		0			MDBM
				Emmac_MDBL_DB_M016_2		0			MDBL
				Emmac_MDBL_DB_M017_2		0			MDBL
51	Emmac_Clar_AA018045[MH730423.1]	5	1109	Emmac_Clar_AA018045[MH730423.1]	Hap51_Emmac_[MDBa-Clar-FitQ]	51	Emmac	Clar	Clar	MDBa-Clar-FitQ
				Emmac_MDBN_HBS_101159[MH730424.1]		0			MDBN
				Emmac_MDBM_HBS40937[MH730427.1]		0			MDBM
				Emmac_MDBM_UC_1001[MH730429.1]		0			MDBM
				Emmac_FitQ_HBS40287[MH730430.1]		0			FitQ
52	Emmac_Bris_HBS101502[MH730426.1]	1	1109	Emmac_Bris_HBS101502[MH730426.1]	Hap52_Emmac_[Bris]	52	Emmac	Bris	Bris	Bris
53	Emmac_Twee_HBS100996[MH730407.1]	1	1109	Emmac_Twee_HBS100996[MH730407.1]	Hap53_Emmac_[Twee]	53	Emmac	Twee	Twee	Twee
54	Emmac_Bris_HBS40778[MH730406.1]	1	1109	Emmac_Bris_HBS40778[MH730406.1]	Hap54_Emmac_[Bris]	54	Emmac	Bris	Bris	Bris
55	Emmac_Pine_UC_0044[MH730405.1]	1	1109	Emmac_Pine_UC_0044[MH730405.1]	Hap55_Emmac_[Pine]	55	Emmac	Pine	Pine	Pine
56	Emmac_Hawk_HBS40938[MH730428.1]	1	1109	Emmac_Hawk_HBS40938[MH730428.1]	Hap56_Emmac_[Hawk]	56	Emmac	Hawk	Hawk	Hawk
57	Emmac_Bull_HBS_101134[MH730422.1]	1	1109	Emmac_Bull_HBS_101134[MH730422.1]	Hap57_Emmac_[Bull]	57	Emmac	Bull	Bull	Bull
58	Emmac_MDBN_HBS40714[MH730425.1]	1	1109	Emmac_MDBN_HBS40714[MH730425.1]	Hap58_Emmac_[MDBN]	58	Emmac	MDBN	MDBN	MDBN
59	Emmac_John_HBS40654[MH730373.1]	2	1109	Emmac_John_HBS40654[MH730373.1]	Hap59_Emmac_[Burd-John]	59	Emmac	John	John	Burd-John
				Emmac_Burd_HBS101698[MH730374.1]		0			Burd
60	Emmac_FitQ_HBS40325[MH730381.1]	1	1109	Emmac_FitQ_HBS40325[MH730381.1]	Hap60_Emmac_[FitQ]	60	Emmac	FitQ	FitQ	FitQ
61	Emmac_FitQ_HBS_101813[MH730386.1]	1	1109	Emmac_FitQ_HBS_101813[MH730386.1]	Hap61_Emmac_[FitQ]	61	Emmac	FitQ	FitQ	FitQ
62	Emmac_FitQ_HBS40115[MH730382.1]	2	1109	Emmac_FitQ_HBS40115[MH730382.1]	Hap62_Emmac_[FitQ]	62	Emmac	FitQ	FitQ	FitQ
				Emmac_FitQ_HBS40114[MH730383.1]		0			FitQ
63	Emmac_Kola_HBS104327[MH730395.1]	1	1109	Emmac_Kola_HBS104327[MH730395.1]	Hap63_Emmac_[Kola]	63	Emmac	Kola	Kola	Kola
64	Emmac_FitQ_HBS41204[MH730391.1]	1	1109	Emmac_FitQ_HBS41204[MH730391.1]	Hap64_Emmac_[FitQ]	64	Emmac	FitQ	FitQ	FitQ
65	Emmac_FitQ_HBS40074[MH730388.1]	1	1109	Emmac_FitQ_HBS40074[MH730388.1]	Hap65_Emmac_[FitQ]	65	Emmac	FitQ	FitQ	FitQ
66	Emmac_Pros_HBS40174[MH730380.1]	14	1109	Emmac_Pros_HBS40174[MH730380.1]	Hap66_Emmac_[FitQ-Pros-Call-Kola-Burn-MarQ]	66	Emmac	Pros	Pros	FitQ-Pros-Call-Kola-Burn-MarQ
				Emmac_FitQ_HBS104644[MH730384.1]		0			FitQ
				Emmac_FitQ_HBS40271[MH730385.1]		0			FitQ
				Emmac_FitQ_HBS104283[MH730387.1]		0			FitQ
				Emmac_FitQ_HBS104617[MH730389.1]		0			FitQ
				Emmac_FitQ_HBS40075[MH730390.1]		0			FitQ
				Emmac_Call_HBS40042[MH730392.1]		0			Call
				Emmac_Call_HBS40038[MH730393.1]		0			Call
				Emmac_Kola_HBS104313[MH730394.1]		0			Kola
				Emmac_Kola_HBS104482[MH730396.1]		0			Kola
				Emmac_Kola_HBS104676[MH730397.1]		0			Kola
				Emmac_Burn_HBS40591[MH730398.1]		0			Burn
				Emmac_Burn_HBS40774[MH730399.1]		0			Burn
				Emmac_MarQ_HBS104431[MH730401.1]		0			MarQ
67	Emmac_Burn_AA033563[KY776442.1]	1	1109	Emmac_Burn_AA033563[KY776442.1]	Hap67_Emmac_[Burn]	67	Emmac	Burn	Burn	Burn
68	Emmac_Rich_HBS39919[MH730408.1]	1	1109	Emmac_Rich_HBS39919[MH730408.1]	Hap68_Emmac_[Rich]	68	Emmac	Rich	Rich	Rich
69	Emmac_Rich_HBS_100946[MH730409.1]	3	1109	Emmac_Rich_HBS_100946[MH730409.1]	Hap69_Emmac_[Rich]	69	Emmac	Rich	Rich	Rich
				Emmac_Rich_HBS_100899[MH730410.1]		0			Rich
				Emmac_Rich_HBS_100821[MH730411.1]		0			Rich
70	Emmac_Burd_HBS40647[MH730375.1]	5	1109	Emmac_Burd_HBS40647[MH730375.1]	Hap70_Emmac_[Burd]	70	Emmac	Burd	Burd	Burd
				Emmac_Burd_HBS_101755[MH730376.1]		0			Burd
				Emmac_Burd_HBS_101737[MH730377.1]		0			Burd
				Emmac_Burd_HBS40699[MH730378.1]		0			Burd
				Emmac_Burd_HBS40632[MH730379.1]		0			Burd
71	Emmac_Norm_AA037125	2	1109	Emmac_Norm_AA037125	Hap71_Emmac_[Norm]	71	Emmac	Norm	Norm	Norm
				Emmac_Norm_AA037126		0			Norm
72	Emmac_Ross_HBS_101646[MH730371.1]	2	1109	Emmac_Ross_HBS_101646[MH730371.1]	Hap72_Emmac_[Ross-Pros]	72	Emmac	Ross	Ross	Ross-Pros
				Emmac_Pros_HBS40651[MH730372.1]		0			Pros
73	Emmac_Ende_HBS40458[MH730370.1]	1	1109	Emmac_Ende_HBS40458[MH730370.1]	Hap73_Emmac_[Ende]	73	Emmac	Ende	Ende	Ende
74	Emmac_Hunter_HBS101074[MH730417.1]	1	1109	Emmac_Hunter_HBS101074[MH730417.1]	Hap74_Emmac_[Hunt]	74	Emmac	Hunt	Hunt	Hunt
75	Emmac_Hunter_HBS_101084[MH730418.1]	1	1109	Emmac_Hunter_HBS_101084[MH730418.1]	Hap75_Emmac_[Hunt]	75	Emmac	Hunt	Hunt	Hunt
76	Emmac_Clar_HBS_100704[MH730412.1]	1	1109	Emmac_Clar_HBS_100704[MH730412.1]	Hap76_Emmac_[Clar]	76	Emmac	Clar	Clar	Clar
77	Emmac_Clar_HBS_100724[MH730413.1]	4	1109	Emmac_Clar_HBS_100724[MH730413.1]	Hap77_Emmac_[Clar-Bell-Namb]	77	Emmac	Clar	Clar	Clar-Bell-Namb
				Emmac_Clar_HBS_100773[MH730414.1]		0			Clar
				Emmac_Bell_HBS40854[MH730415.1]		0			Bell
				Emmac_Namb_HBS39982[MH730416.1]		0			Namb
78	Emaus_Daly_UC_1142	1	1109	Emaus_Daly_UC_1142	Hap78_Emaus_[Daly]	78	Emaus	Daly	Daly	Daly
79	Emaus_Fitm_AA072501	1	1109	Emaus_Fitm_AA072501	Hap79_Emaus_[Fitm]	79	Emaus	Fitm	Fitm	Fitm
80	Emaus_FiWA_AA044999	5	1109	Emaus_FiWA_AA044999	Hap80_Emaus_[FiWA]	80	Emaus	FiWA	FiWA	FiWA
				Emaus_FiWA_AA044803		0			FiWA
				Emaus_FiWA_AA044997		0			FiWA
				Emaus_FiWA_AA044801		0			FiWA
				Emaus_FiWA_AA044989		0			FiWA
81	Emaus_Isde_AA044877	2	1109	Emaus_Isde_AA044877	Hap81_Emaus_[Isde]	81	Emaus	Isde	Isde	Isde
				Emaus_Isde_AA044879		0			Isde
82	Emaus_Vict_AA072419.1	9	1109	Emaus_Vict_AA072419.1	Hap82_Emaus_[Vict-Fitm]	82	Emaus	Vict	Vict	Vict-Fitm
				Emaus_Vict_AA072410		0			Vict
				Emaus_Vict_AA072427.1		0			Vict
				Emaus_Vict_AA072427		0			Vict
				Emaus_Fitm_AA072504		0			Fitm
				Emaus_Vict_UC_0243		0			Vict
				Emaus_Vict_UC_0254		0			Vict
				Emaus_Vict_AA072404		0			Vict
				Emaus_Vict_AA072419		0			Vict
83	Emmac_LEBC_ATP219T[KY776441.1]	1	1109	Emmac_LEBC_ATP219T[KY776441.1]	Hap83_Emmac_[LEBC]	83	Emmac	LEBC	LEBC	LEBC
84	Emmac_LEBC_HBS101385[MH730420.1]	1	1109	Emmac_LEBC_HBS101385[MH730420.1]	Hap84_Emmac_[LEBC]	84	Emmac	LEBC	LEBC	LEBC
85	Emmac_LEBD_AA001401[MH730419.1]	2	1109	Emmac_LEBD_AA001401[MH730419.1]	Hap85_Emmac_[LEBD-Bull]	85	Emmac	LEBD	LEBD	LEBD-Bull
				Emmac_Bull_AA018029[MH730421.1]		0			Bull
86	Emaus_OrdR_GK51	19	1109	Emaus_OrdR_GK51	Hap86_Emaus_[OrdR-Pent]	86	Emaus	OrdR	OrdR	OrdR-Pent
				Emaus_OrdR_GK56		0			OrdR
				Emaus_OrdR_GK53		0			OrdR
				Emaus_OrdR_GK57		0			OrdR
				Emaus_OrdR_GK52		0			OrdR
				Emaus_OrdR_GK55		0			OrdR
				Emaus_OrdR_GK54		0			OrdR
				Emaus_OrdR_AA060640		0			OrdR
				Emaus_OrdR_AA060618		0			OrdR
				Emaus_OrdR_AA060642		0			OrdR
				Emaus_OrdR_AA060538		0			OrdR
				Emaus_OrdR_AA060540.1		0			OrdR
				Emaus_OrdR_AA020408		0			OrdR
				Emaus_OrdR_AA060522		0			OrdR
				Emaus_OrdR_AA060616		0			OrdR
				Emaus_OrdR_AA060640_2		0			OrdR
				Emaus_Pent_AA060562		0			Pent
				Emaus_OrdR_AA060540		0			OrdR
				Emaus_Pent_AA060564		0			Pent
87	Emaus_OrdR_AA060522.1	1	1109	Emaus_OrdR_AA060522.1	Hap87_Emaus_[OrdR]	87	Emaus	OrdR	OrdR	OrdR
88	Emaus_MiWA_AA060580	1	1109	Emaus_MiWA_AA060580	Hap88_Emaus_[MiWA]	88	Emaus	MiWA	MiWA	MiWA
89	Emaus_Cars_GK10_R179981	1	1109	Emaus_Cars_GK10_R179981	Hap89_Emaus_[Cars]	89	Emaus	Cars	Cars	Cars
90	Emaus_MiWA_AA044901	1	1109	Emaus_MiWA_AA044901	Hap90_Emaus_[MiWA]	90	Emaus	MiWA	MiWA	MiWA
91	Emaus_MiWA_GK15_WAM_R179977	8	1109	Emaus_MiWA_GK15_WAM_R179977	Hap91_Emaus_[MiWA-Drys]	91	Emaus	MiWA	MiWA	MiWA-Drys
				Emaus_MiWA_GK26_WAM_TR1423		0			MiWA
				Emaus_MiWA_GK32_WAM_TR1424		0			MiWA
				Emaus_MiWA_GK16_WAM_R179976		0			MiWA
				Emaus_MiWA_GK17_WAM_R179980		0			MiWA
				Emaus_MiWA_GK13_WAM_R179979		0			MiWA
				Emaus_MiWA_GK36_WAM_TR1430		0			MiWA
				Emaus_Drys_AA044911		0			Drys
92	Emaus_Drys_AA044957	1	1109	Emaus_Drys_AA044957	Hap92_Emaus_[Drys]	92	Emaus	Drys	Drys	Drys

### Sheet: Manipulated
HapNo	Haplotype	N	Length	Sequence
1	Emwor_Rope_UC_205[KY857553.1]	1	1109	Emwor_Rope_UC_205[KY857553.1]	Hap1_Emwor_[Rope]	1	Emwor	Rope	Rope	Roper		UC_0205
2	Emwor_Leic_AA032100	8	1109	Emwor_Leic_AA032100	Hap2_Emwor_[Mcar-Nich-Leic]	2	Emwor	Leic	Leic	Mcarthur-Nicholson-Leichhardt		AA032100	AA020436	UC_714	HBS_32100	HBS_32110	AA020430	AA046047	HBS_32198
3	Emwor_Rope_UC_0205	1	1109	Emwor_Rope_UC_0205	Hap3_Emwor_[Rope]	3	Emwor	Rope	Rope	Roper		UC_0205
4	Emwor_Live_MA04.1	1	1109	Emwor_Live_MA04.1	Hap4_Emwor_[Live]	4	Emwor	Live	Live	Liverpool		MA04
5	Emwor_Daly_UC_0410	1	1109	Emwor_Daly_UC_0410	Hap5_Emwor_[Daly]	5	Emwor	Daly	Daly	Daly		UC_0410
6	Emwor_Calv_HBS32167.1	4	1109	Emwor_Calv_HBS32167.1	Hap6_Emwor_[Live-Calv]	6	Emwor	Calv	Calv	Liverpool-Calvert		HBS_32167	MA04	HBS_32182	MA13
7	Emsub_More_AA042834	2	1109	Emsub_More_AA042834	Hap7_Emsub_[Bens-More]	7	Emsub	More	More	Bensbach-Morehead		AA042834	AA042691
8	Emwor_Rope_UC_0208	1	1109	Emwor_Rope_UC_0208	Hap8_Emwor_[Rope]	8	Emwor	Rope	Rope	Roper		UC_208
9	Emwor_Rope_AA020069	1	1109	Emwor_Rope_AA020069	Hap9_Emwor_[Rope]	9	Emwor	Rope	Rope	Roper		AA020069
10	Emwor_Limm_AA020124	3	1109	Emwor_Limm_AA020124	Hap10_Emwor_[Limm-Flin]	10	Emwor	Limm	Limm	Limmen-Flinders		AA20124	UC_0716	AA046038
11	Emwor_Town_AA020106	2	1109	Emwor_Town_AA020106	Hap11_Emwor_[Town-Limm]	11	Emwor	Town	Town	Towns-Limmen		AA020106	AA020115
12	Emwor_Nich_AA020433	1	1109	Emwor_Nich_AA020433	Hap12_Emwor_[Nich]	12	Emwor	Nich	Nich	Nicholson		AA020433
13	Emsub_Kiko_AA036103_1	2	1109	Emsub_Kiko_AA036103_1	Hap13_Emsub_[Kiko-Vana]	13	Emsub	Kiko	Kiko	Kikori-Vanapa		AA036103	AA021705
14	Emsub_FlyR_AA042900	1	1109	Emsub_FlyR_AA042900	Hap14_Emsub_[FlyR]	14	Emsub	FlyR	FlyR	Fly		AA0420900
15	Emsub_Vail_AA068203	2	1109	Emsub_Vail_AA068203	Hap15_Emsub_[Vail]	15	Emsub	Vail	Vail	Vail		AA068203	AA068202
16	Emsub_Kiko_AA036611	3	1109	Emsub_Kiko_AA036611	Hap16_Emsub_[Fly-Kiko-Pura]	16	Emsub	Kiko	Kiko	Fly-Kikori-Pura		AA036611	AA068258	AA042292
17	Emsub_Pura_AA068281	2	1109	Emsub_Pura_AA068281	Hap17_Emsub_[Pura-Vana]	17	Emsub	Pura	Pura	Pura-Vanapa		AA068281	AA021701
18	Emsub_Bens_AA042686.1	7	1109	Emsub_Bens_AA042686.1	Hap18_Emsub_[Bens-Fly-Vail-Vana]	18	Emsub	Bens	Bens	Bensbach-Fly-Vail-Vanapa		AA042686	AA021701	AA042692	AA021705	AA021713	AA042900	AA068202
19	Emsub_Vana_AA021719	1	1109	Emsub_Vana_AA021719	Hap19_Emsub_[Vana]	19	Emsub	Vana	Vana	Vanapa		AA021719
20	Emsub_FlyR_AA043005[KY776444.1]	1	1109	Emsub_FlyR_AA043005[KY776444.1]	Hap20_Emsub_[FlyR]	20	Emsub	FlyR	FlyR	Fly		AA043005
21	Emsub_Bamu_AA021615	1	1109	Emsub_Bamu_AA021615	Hap21_Emsub_[Bamu]	21	Emsub	Bamu	Bamu	Bamu		AA021615
22	Emsub_More_AA042640	3	1109	Emsub_More_AA042640	Hap22_Emsub_[Bens-More]	22	Emsub	More	More	Bensbach-Morehead		AA042640	AA042686	AA042692
23	Emsub_Bamu_AA021954	3	1109	Emsub_Bamu_AA021954	Hap23_Emsub_[Bamu]	23	Emsub	Bamu	Bamu	Bamu		AA021954	AA072860	AA021960	UC_0945
24	Emsub_Bamu_AA072861	1	1109	Emsub_Bamu_AA072861	Hap24_Emsub_[Bamu]	24	Emsub	Bamu	Bamu	Bamu		AA072861
25	Emaus_MiWA_AA044933	7	1109	Emaus_MiWA_AA044933	Hap25_Emaus_[MiWA]	25	Emaus	MiWA	MiWA	Mitchell(WA)		AA044933	AA044934	GK35_TR1429	GK33_TR1426	GK29_TR1420	GK25_TR1419	GK14_R179978
26	Emtan_Darw_ATP524	1	1109	Emtan_Darw_ATP524	Hap26_Emtan_[Darw]	26	Emtan	Darw	Darw	Darwin		ATP524
27	Emsub_Jard_AA046096	3	1109	Emsub_Jard_AA046096	Hap27_Emsub_[Jard]	27	Emsub	Jard	Jard	Jardine		AA046096	AA046098	AA046080
28	Emtan_MitQ_UC_0865	1	1109	Emtan_MitQ_UC_0865	Hap28_Emtan_[MitQ]	28	Emtan	MitQ	MitQ	Mitchell(Q)		UC_0865
29	Emtan_Reyn_UC_0661	1	1109	Emtan_Reyn_UC_0661	Hap29_Emtan_[Reyn]	29	Emtan	Reyn	Reyn	Renolds		UC_0661
30	Emtan_Finn_UC_0662	1	1109	Emtan_Finn_UC_0662	Hap30_Emtan_[Finn]	30	Emtan	Finn	Finn	Finnis		UC_0662
31	Emsub_Jard_JRT7[KY776445.1]	1	1109	Emsub_Jard_JRT7[KY776445.1]	Hap31_Emsub_[Jard]	31	Emsub	Jard	Jard	Jardine		JRT7
32	Emtan_MitQ_UC_220[KY857559.1]	1	1109	Emtan_MitQ_UC_220[KY857559.1]	Hap32_Emtan_[MitQ]	32	Emtan	MitQ	MitQ	Mitchell(Q)		UC_0220
33	Emtan_Finn_UC_0667	2	1109	Emtan_Finn_UC_0667	Hap33_Emtan_[Finn]	33	Emtan	Finn	Finn	Finnis		UC_0667	UC_0668
34	Emtan_Blyt_AA010506	2	1109	Emtan_Blyt_AA010506	Hap34_Emtan_[Blyt]	34	Emtan	Blyt	Blyt	Blyth		AA010506	AA020054
35	Emsub_Jard_AA046094	6	1109	Emsub_Jard_AA046094	Hap35_Emsub_[Jard]	35	Emsub	Jard	Jard	Jardine		AA046094	JRT1	JRT2	AA046074	AA046092	AA046093
36	Emtan_Holr_G054	17	1109	Emtan_Holr_G054	Hap36_Emtan_[MitQ-Holr-Staa-Wenl-Arch-Pasc-Barr]	36	Emtan	Holr	Holr	Mitchell(Q)-Holroyd-Staaten-Wenlock-Archer-Pascoe-Barron		G054	G011	G068	G012	AA020324	AA020329	G036	G102	UC_0220	G123	G124	G035_2	AA037121	AA037115	AA037116	AA020323	UC_0222
37	Emtan_Daly_UC_1519	1	1109	Emtan_Daly_UC_1519	Hap37_Emtan_[Daly]	37	Emtan	Daly	Daly	Daly		UC_1519
38	Emaus_Daly_UC_0386	35	1109	Emaus_Daly_UC_0386	Hap38_Emaus_[Daly]	38	Emaus	Daly	Daly	Daly		UC_0386	UC_0245[KY857554]	UC_0249	UC_0250	UC_0269	UC_0383	UC_0388	UC_0390	UC_0919	UC_0955	UC_0978	UC_1074	UC_1076	UC_1077	UC_1079	UC_1104	UC_1126	UC_1135	UC_1141	UC_1504	UC_1505	UC_1506	UC_1510	UC_1513	UC_1515	UC_1518	UC_1522	UC_1523	UC_1539	UC_1549
				Emaus_Daly_UC_1504	Hap38_Emtan_[Daly]	38	Emtan	Daly	Daly	Daly		UC_1509	UC_1514	UC_1521	UC_1536	UC_0929
39	Emaus_Daly_UC_0247	5	1109	Emaus_Daly_UC_0247	Hap39_Emaus_[Daly]	39	Emaus	Daly	Daly	Daly		UC_0247	UC_0873
				Emtan_Daly_UC_1508	Hap39_Emtan_[Daly]	39	Emtan	Daly	Daly	Daly		UC_1508	UC_1517	UC_1519
40	Emtan_Daly_yface93	1	1109	Emtan_Daly_yface93	Hap40_Emtan_[Daly]	40	Emtan	Daly	Daly	Daly		yface93
41	Emaus_Daly_UC_0873	1	1109	Emaus_Daly_UC_0873	Hap41_Emaus_[Daly]	41	Emaus	Daly	Daly	Daly		UC_0873
42	Emaus_Daly_UC_0989	1	1109	Emaus_Daly_UC_0989	Hap42_Emaus_[Daly]	42	Emaus	Daly	Daly	Daly		UC_0989
43	Emaus_Daly_UC_0982	1	1109	Emaus_Daly_UC_0982	Hap43_Emaus_[Daly]	43	Emaus	Daly	Daly	Daly		UC_0982
44	Emaus_Daly_UC_0930	1	1109	Emaus_Daly_UC_0930	Hap44_Emaus_[Daly]	44	Emaus	Daly	Daly	Daly		UC_0930
45	Elfla_SthA_UC_0255[KY776454]	1	1109	Elfla_SthA_UC_0255[KY776454]	Hap45_Elfla_[SthA]	45	Elfla	SthA	SthA	SthAlligator		UC_0255[KY776454]
46	Emmac_MarQ_AA011475[MH730403.1]	1	1109	Emmac_MarQ_AA011475[MH730403.1]	Hap46_Emmac_[MarQ]	46	Emmac	MarQ	MarQ	Mary(Q)		AA011475[MH730403]
47	Emmac_Fras_x204[KY776443.1]	1	1109	Emmac_Fras_x204[KY776443.1]	Hap47_Emmac_[Fras]	47	Emmac	Fras	Fras	Fraser Is		x204[KY776443]
48	Emmac_MaryQ_HBS104387[MH730400.1]	3	1109	Emmac_MaryQ_HBS104387[MH730400.1]	Hap48_Emmac_[Mary-Fras]	48	Emmac	Mary	Mary	Mary(Q)-Fraser Is		HBS_104387[MH730400]	HBS_40775[MH730402]	AA005274[MH730404]
49	Emmac_MDBL_DB_M014	1	1109	Emmac_MDBL_DB_M014	Hap49_Emmac_[MDBa]	49	Emmac	MDBL	MDBL	Murray*Darling		DB_M014
50	Emmac_MDBM_AA070022	6	1109	Emmac_MDBM_AA070022	Hap50_Emmac_[MDBa]	50	Emmac	MDBM	MDBM	Murray*Darling		AA070022	DB_M016	DB_M017	UC_0119[KY857552]	DB_M016_2	DB_M017_2
51	Emmac_Clar_AA018045[MH730423.1]	5	1109	Emmac_Clar_AA018045[MH730423.1]	Hap51_Emmac_[MDBa-Clar-FitQ]	51	Emmac	Clar	Clar	Murray*Darling-Clarence-Fitzroy(Q)		AA018045[MH730423]	HBS_101159[MH730424]	HBS_40937[MH730427]	UC_1001[MH730429]	HBS_40287[MH730430]
52	Emmac_Bris_HBS101502[MH730426.1]	1	1109	Emmac_Bris_HBS101502[MH730426.1]	Hap52_Emmac_[Bris]	52	Emmac	Bris	Bris	Brisbane		HBS_+M:AI_101502[MH730426]
53	Emmac_Twee_HBS100996[MH730407.1]	1	1109	Emmac_Twee_HBS100996[MH730407.1]	Hap53_Emmac_[Twee]	53	Emmac	Twee	Twee	Tweed		HBS_100996[MH730407]
54	Emmac_Bris_HBS40778[MH730406.1]	1	1109	Emmac_Bris_HBS40778[MH730406.1]	Hap54_Emmac_[Bris]	54	Emmac	Bris	Bris	Brisbane		HBS_40778[MH730406]
55	Emmac_Pine_UC_0044[MH730405.1]	1	1109	Emmac_Pine_UC_0044[MH730405.1]	Hap55_Emmac_[Pine]	55	Emmac	Pine	Pine	Pine		UC_0044[MH730405]
56	Emmac_Hawk_HBS40938[MH730428.1]	1	1109	Emmac_Hawk_HBS40938[MH730428.1]	Hap56_Emmac_[Hawk]	56	Emmac	Hawk	Hawk	Hawkesbury		HBS_40938[MH730428]
57	Emmac_Bull_HBS_101134[MH730422.1]	1	1109	Emmac_Bull_HBS_101134[MH730422.1]	Hap57_Emmac_[Bull]	57	Emmac	Bull	Bull	Bulloo		HBS__101134[MH730422]
58	Emmac_MDBN_HBS40714[MH730425.1]	1	1109	Emmac_MDBN_HBS40714[MH730425.1]	Hap58_Emmac_[MDBN]	58	Emmac	MDBN	MDBN	Murray*Darling		HBS_40714[MH730425]
59	Emmac_John_HBS40654[MH730373.1]	2	1109	Emmac_John_HBS40654[MH730373.1]	Hap59_Emmac_[Burd-John]	59	Emmac	John	John	Burdekin-Johnstone		HBS_40654[MH730373]	HBS_101698[MH730374
60	Emmac_FitQ_HBS40325[MH730381.1]	1	1109	Emmac_FitQ_HBS40325[MH730381.1]	Hap60_Emmac_[FitQ]	60	Emmac	FitQ	FitQ	Fitzroy(Q)		HBS_40325[MH730381]
61	Emmac_FitQ_HBS_101813[MH730386.1]	1	1109	Emmac_FitQ_HBS_101813[MH730386.1]	Hap61_Emmac_[FitQ]	61	Emmac	FitQ	FitQ	Fitzroy(Q)		HBS__101813[MH730386]
62	Emmac_FitQ_HBS40115[MH730382.1]	2	1109	Emmac_FitQ_HBS40115[MH730382.1]	Hap62_Emmac_[FitQ]	62	Emmac	FitQ	FitQ	Fitzroy(Q)		HBS_40115[MH730382]	HBS_40114[MH730383.1]
63	Emmac_Kola_HBS104327[MH730395.1]	1	1109	Emmac_Kola_HBS104327[MH730395.1]	Hap63_Emmac_[Kola]	63	Emmac	Kola	Kola	Kolan		HBS_104327[MH730395]
64	Emmac_FitQ_HBS41204[MH730391.1]	1	1109	Emmac_FitQ_HBS41204[MH730391.1]	Hap64_Emmac_[FitQ]	64	Emmac	FitQ	FitQ	Fitzroy(Q)		HBS_41204[MH730391]
65	Emmac_FitQ_HBS40074[MH730388.1]	1	1109	Emmac_FitQ_HBS40074[MH730388.1]	Hap65_Emmac_[FitQ]	65	Emmac	FitQ	FitQ	Fitzroy(Q)		HBS_40074[MH730388]
66	Emmac_Pros_HBS40174[MH730380.1]	14	1109	Emmac_Pros_HBS40174[MH730380.1]	Hap66_Emmac_[FitQ-Pros-Call-Kola-Burn-MarQ]	66	Emmac	Pros	Pros	Fitzroy(Q)-Proserpine-Callide-Kolan-Burnett-Mary(Q)		HBS_104283[MH730387]	HBS_104313[MH730394]	HBS_104431[MH730401]	HBS_104482[MH730396]	HBS_104617[MH730389]	HBS_104644[MH730384]	HBS_104676[MH730397]	HBS_40038[MH730393]	HBS_40042[MH730392]	HBS_40075[MH730390]	HBS_40174[MH730380]	HBS_40271[MH730385]	HBS_40591[MH730398]	HBS_40774[MH730399]
67	Emmac_Burn_AA033563[KY776442.1]	1	1109	Emmac_Burn_AA033563[KY776442.1]	Hap67_Emmac_[Burn]	67	Emmac	Burn	Burn	Burnett		AA033563[KY776442]
68	Emmac_Rich_HBS39919[MH730408.1]	1	1109	Emmac_Rich_HBS39919[MH730408.1]	Hap68_Emmac_[Rich]	68	Emmac	Rich	Rich	Richmond		HBS_39919[MH730408]
69	Emmac_Rich_HBS_100946[MH730409.1]	3	1109	Emmac_Rich_HBS_100946[MH730409.1]	Hap69_Emmac_[Rich]	69	Emmac	Rich	Rich	Richmond		HBS_100946[MH730409]	HBS_100899[MH730410]	HBS_100821[MH730411]
70	Emmac_Burd_HBS40647[MH730375.1]	5	1109	Emmac_Burd_HBS40647[MH730375.1]	Hap70_Emmac_[Burd]	70	Emmac	Burd	Burd	Burdekin		HBS_40647[MH730375]	HBS_101755[MH730376]	HBS_101737[MH730377]	HBS_40699[MH730378]	HBS_40632[MH730379]
71	Emmac_Norm_AA037125	2	1109	Emmac_Norm_AA037125	Hap71_Emmac_[Norm]	71	Emmac	Norm	Norm	Normanby		AA037125	AA037126
72	Emmac_Ross_HBS_101646[MH730371.1]	2	1109	Emmac_Ross_HBS_101646[MH730371.1]	Hap72_Emmac_[Ross-Pros]	72	Emmac	Ross	Ross	Ross-Proserpine		HBS_101646[MH730371]	HBS_40651[MH730372]
73	Emmac_Ende_HBS40458[MH730370.1]	1	1109	Emmac_Ende_HBS40458[MH730370.1]	Hap73_Emmac_[Ende]	73	Emmac	Ende	Ende	Endeavour		HBS_40458[MH730370]
74	Emmac_Hunter_HBS101074[MH730417.1]	1	1109	Emmac_Hunter_HBS101074[MH730417.1]	Hap74_Emmac_[Hunt]	74	Emmac	Hunt	Hunt	Hunter		HBS_101074[MH730417]
75	Emmac_Hunter_HBS_101084[MH730418.1]	1	1109	Emmac_Hunter_HBS_101084[MH730418.1]	Hap75_Emmac_[Hunt]	75	Emmac	Hunt	Hunt	Hunter		HBS_101084[MH730418]
76	Emmac_Clar_HBS_100704[MH730412.1]	1	1109	Emmac_Clar_HBS_100704[MH730412.1]	Hap76_Emmac_[Clar]	76	Emmac	Clar	Clar	Clarence		HBS_100704[MH730412]
77	Emmac_Clar_HBS_100724[MH730413.1]	4	1109	Emmac_Clar_HBS_100724[MH730413.1]	Hap77_Emmac_[Clar-Bell-Namb]	77	Emmac	Clar	Clar	Clarence-Bellinger-Nambucca		HBS_100724[MH730413]	HBS_100773[MH730414]	HBS_40854[MH730415]	HBS_39982[MH730416]
78	Emaus_Daly_UC_1142	1	1109	Emaus_Daly_UC_1142	Hap78_Emaus_[Daly]	78	Emaus	Daly	Daly	Daly		UC_1142
79	Emaus_Fitm_AA072501	1	1109	Emaus_Fitm_AA072501	Hap79_Emaus_[Fitm]	79	Emaus	Fitm	Fitm	Fitzmaurice		AA072501
80	Emaus_FiWA_AA044999	5	1109	Emaus_FiWA_AA044999	Hap80_Emaus_[FiWA]	80	Emaus	FiWA	FiWA	Fitzroy(WA)		AA044999	AA044803	AA044997	AA044801	AA044989
81	Emaus_Isde_AA044877	2	1109	Emaus_Isde_AA044877	Hap81_Emaus_[Isde]	81	Emaus	Isde	Isde	Isdell		AA044877	AA044879
82	Emaus_Vict_AA072419.1	9	1109	Emaus_Vict_AA072419.1	Hap82_Emaus_[Vict-Fitm]	82	Emaus	Vict	Vict	Victoria-Fitzmaurice		AA072419	AA072410	AA072427.1	AA072427	AA072504	UC_0243	UC_0254	AA072404	AA072419
83	Emmac_LEBC_ATP219T[KY776441.1]	1	1109	Emmac_LEBC_ATP219T[KY776441.1]	Hap83_Emmac_[LEBC]	83	Emmac	LEBC	LEBC	Lake Eyre Basin		ATP219T[KY776441]
84	Emmac_LEBC_HBS101385[MH730420.1]	1	1109	Emmac_LEBC_HBS101385[MH730420.1]	Hap84_Emmac_[LEBC]	84	Emmac	LEBC	LEBC	Lake Eyre Basin		HBS_101385[MH730420]
85	Emmac_LEBD_AA001401[MH730419.1]	2	1109	Emmac_LEBD_AA001401[MH730419.1]	Hap85_Emmac_[LEBD-Bull]	85	Emmac	LEBD	LEBD	Lake Eyre Basin-Bulloo		AA001401[MH730419]	AA018029[MH730421]
86	Emaus_OrdR_GK51	19	1109	Emaus_OrdR_GK51	Hap86_Emaus_[OrdR-Pent]	86	Emaus	OrdR	OrdR	Ord-Pentecost		GK51	GK56	GK53	GK57	GK52	GK55	GK54	AA060640	AA060618	AA060642	AA060538	AA060540.1	AA020408	AA060522	AA060616	AA060640_2	AA060562	AA060540	AA060564
87	Emaus_OrdR_AA060522.1	1	1109	Emaus_OrdR_AA060522.1	Hap87_Emaus_[OrdR]	87	Emaus	OrdR	OrdR	Ord		AA060522
88	Emaus_MiWA_AA060580	1	1109	Emaus_MiWA_AA060580	Hap88_Emaus_[MiWA]	88	Emaus	MiWA	MiWA	Mitchell(WA)		AA060580
89	Emaus_Cars_GK10_R179981	1	1109	Emaus_Cars_GK10_R179981	Hap89_Emaus_[Cars]	89	Emaus	Cars	Cars	Carson		GK10_R179981
90	Emaus_MiWA_AA044901	1	1109	Emaus_MiWA_AA044901	Hap90_Emaus_[MiWA]	90	Emaus	MiWA	MiWA	Mitchell(WA)		AA044901
91	Emaus_MiWA_GK15_WAM_R179977	8	1109	Emaus_MiWA_GK15_WAM_R179977	Hap91_Emaus_[MiWA-Drys]	91	Emaus	MiWA	MiWA	Mitchell(WA)-Drysdale		GK15_WAM_R179977	GK26_WAM_TR1423	GK32_WAM_TR1424	GK16_WAM_R179976	GK17_WAM_R179980	GK13_WAM_R179979	GK36_WAM_TR1430	AA044911
92	Emaus_Drys_AA044957	1	1109	Emaus_Drys_AA044957	Hap92_Emaus_[Drys]	92	Emaus	Drys	Drys	Drysdale		AA044957

### Sheet: All Data
	Haplotype	Species	N	Drainages	Specimens
	Hap45	Elseya flaviventralis	1	SthAlligator	UC_0255[KY776454]
	Hap89	Emydura australis	1	Carson	GK10_R179981
	Hap38		35	Daly	UC_0386, UC_0245[KY857554], UC_0249, UC_0250, UC_0269, UC_0383, UC_0388, UC_0390, UC_0919, UC_0955, UC_0978, UC_1074, UC_1076, UC_1077, UC_1079, UC_1104, UC_1126, UC_1135, UC_1141, UC_1504, UC_1505, UC_1506, UC_1510, UC_1513, UC_1515, UC_1518, UC_1522, UC_1523, UC_1539, UC_1549
	Hap39		5	Daly	UC_0247, UC_0873
	Hap41		1	Daly	UC_0873
	Hap42		1	Daly	UC_0989
	Hap43		1	Daly	UC_0982
	Hap44		1	Daly	UC_0930
	Hap78		1	Daly	UC_1142
	Hap92		1	Drysdale	AA044957
	Hap79		1	Fitzmaurice	AA072501
	Hap80		5	Fitzroy(WA)	AA044999, AA044803, AA044997, AA044801, AA044989
	Hap81		2	Isdell	AA044877, AA044879
	Hap25		7	Mitchell(WA)	AA044933, AA044934, GK35_TR1429, GK33_TR1426, GK29_TR1420, GK25_TR1419, GK14_R179978
	Hap88		1	Mitchell(WA)	AA060580
	Hap90		1	Mitchell(WA)	AA044901
	Hap91		8	Mitchell(WA), Drysdale	GK15_WAM_R179977, GK26_WAM_TR1423, GK32_WAM_TR1424, GK16_WAM_R179976, GK17_WAM_R179980, GK13_WAM_R179979, GK36_WAM_TR1430, AA044911
	Hap87		1	Ord	AA060522
	Hap86		19	Ord, Pentecost	GK51, GK56, GK53, GK57, GK52, GK55, GK54, AA060640, AA060618, AA060642, AA060538, AA060540.1, AA020408, AA060522, AA060616, AA060640_2, AA060562, AA060540, AA060564
	Hap82		9	Victoria, Fitzmaurice	AA072419, AA072410, AA072427.1, AA072427, AA072504, UC_0243, UC_0254, AA072404, AA072419
	Hap52	Emydura macquarii	1	Brisbane	HBS_101502[MH730426]
	Hap54		1	Brisbane	HBS_40778[MH730406]
	Hap57		1	Bulloo	HBS__101134[MH730422]
	Hap70		5	Burdekin	HBS_40647[MH730375], HBS_101755[MH730376], HBS_101737[MH730377], HBS_40699[MH730378], HBS_40632[MH730379]
	Hap59		2	Burdekin, Johnstone	HBS_40654[MH730373], HBS_101698[MH730374
	Hap67		1	Burnett	AA033563[KY776442]
	Hap76		1	Clarence	HBS_100704[MH730412]
	Hap77		4	Clarence, Bellinger, Nambucca	HBS_100724[MH730413], HBS_100773[MH730414], HBS_40854[MH730415], HBS_39982[MH730416]
	Hap73		1	Endeavour	HBS_40458[MH730370]
	Hap60		1	Fitzroy(Q)	HBS_40325[MH730381]
	Hap61		1	Fitzroy(Q)	HBS__101813[MH730386]
	Hap62		2	Fitzroy(Q)	HBS_40115[MH730382], HBS_40114[MH730383.1]
	Hap64		1	Fitzroy(Q)	HBS_41204[MH730391]
	Hap65		1	Fitzroy(Q)	HBS_40074[MH730388]
	Hap66		14	Fitzroy(Q), Proserpine, Callide, Kolan, Burnett, Mary(Q)	HBS_104283[MH730387], HBS_104313[MH730394], HBS_104431[MH730401], HBS_104482[MH730396], HBS_104617[MH730389], HBS_104644[MH730384], HBS_104676[MH730397], HBS_40038[MH730393], HBS_40042[MH730392], HBS_40075[MH730390], HBS_40174[MH730380], HBS_40271[MH730385], HBS_40591[MH730398], HBS_40774[MH730399]
	Hap47		1	Fraser Is	x204[KY776443]
	Hap56		1	Hawkesbury	HBS_40938[MH730428]
	Hap74		1	Hunter	HBS_101074[MH730417]
	Hap75		1	Hunter	HBS_101084[MH730418]
	Hap63		1	Kolan	HBS_104327[MH730395]
	Hap83		1	Lake Eyre Basin	ATP219T[KY776441]
	Hap84		1	Lake Eyre Basin	HBS_101385[MH730420]
	Hap85		2	Lake Eyre Basin, Bulloo	AA001401[MH730419], AA018029[MH730421]
	Hap46		1	Mary(Q)	AA011475[MH730403]
	Hap48		3	Mary(Q), Fraser Is	HBS_104387[MH730400], HBS_40775[MH730402], AA005274[MH730404]
	Hap49		1	Murray-Darling	DB_M014
	Hap50		6	Murray-Darling	AA070022, DB_M016, DB_M017, UC_0119[KY857552], DB_M016_2, DB_M017_2
	Hap58		1	Murray-Darling	HBS_40714[MH730425]
	Hap51		5	Murray-Darling, Clarence, Fitzroy(Q)	AA018045[MH730423], HBS_101159[MH730424], HBS_40937[MH730427], UC_1001[MH730429], HBS_40287[MH730430]
	Hap71		2	Normanby	AA037125, AA037126
	Hap55		1	Pine	UC_0044[MH730405]
	Hap68		1	Richmond	HBS_39919[MH730408]
	Hap69		3	Richmond	HBS_100946[MH730409], HBS_100899[MH730410], HBS_100821[MH730411]
	Hap72		2	Ross, Proserpine	HBS_101646[MH730371], HBS_40651[MH730372]
	Hap53		1	Tweed	HBS_100996[MH730407]
	Hap21	Emydura subglobosa	1	Bamu	AA021615
	Hap23		3	Bamu	AA021954, AA072860, AA021960, UC_0945
	Hap24		1	Bamu	AA072861
	Hap18		7	Bensbach, Fly, Vailala, Vanapa	AA042686, AA021701, AA042692, AA021705, AA021713, AA042900, AA068202
	Hap7		2	Bensbach, Morehead	AA042834, AA042691
	Hap22		3	Bensbach, Morehead	AA042640, AA042686, AA042692
	Hap14		1	Fly	AA0420900
	Hap20		1	Fly	AA043005
	Hap16		3	Fly, Kikori, Pura	AA036611, AA068258, AA042292
	Hap27		3	Jardine	AA046096, AA046098, AA046080
	Hap31		1	Jardine	JRT7
	Hap35		6	Jardine	AA046094, JRT1, JRT2, AA046074, AA046092, AA046093
	Hap13		2	Kikori, Vanapa	AA036103, AA021705
	Hap17		2	Pura, Vanapa	AA068281, AA021701
	Hap15		2	Vailala	AA068203, AA068202
	Hap19		1	Vanapa	AA021719
	Hap34	Emydura tanybaraga	2	Blyth	AA010506, AA020054
	Hap37		1	Daly	UC_1519
	Hap38			Daly	UC_1509, UC_1514, UC_1521, UC_1536, UC_0929
	Hap39			Daly	UC_1508, UC_1517, UC_1519
	Hap40		1	Daly	yface93
	Hap26		1	Darwin	ATP524
	Hap30		1	Finnis	UC_0662
	Hap33		2	Finnis	UC_0667, UC_0668
	Hap28		1	Mitchell(Q)	UC_0865
	Hap32		1	Mitchell(Q)	UC_0220
	Hap36		17	Mitchell(Q), Holroyd, Staaten, Wenlock, Archer, Pascoe, Barron	G054, G011, G068, G012, AA020324, AA020329, G036, G102, UC_0220, G123, G124, G035_2, AA037121, AA037115, AA037116, AA020323, UC_0222
	Hap29		1	Renolds	UC_0661
	Hap5	Emydura worrelli	1	Daly	UC_0410
	Hap10		3	Limmen, Flinders	AA20124, UC_0716, AA046038
	Hap4		1	Liverpool	MA04
	Hap6		4	Liverpool, Calvert	HBS_32167, MA04, HBS_32182, MA13
	Hap2		8	Mcarthur, Nicholson, Leichhardt	AA032100, AA020436, UC_714, HBS_32100, HBS_32110, AA020430, AA046047, HBS_32198
	Hap12		1	Nicholson	AA020433
	Hap1		1	Roper	UC_0205
	Hap3		1	Roper	UC_0205
	Hap8		1	Roper	UC_208
	Hap9		1	Roper	AA020069
	Hap11		2	Towns, Limmen	AA020106, AA020115

### Sheet: Used Data Fig 6
Table S5. Unique cytB haplotypes used in the generation of the phylogeny shown in Figure 6. Specimens bearing those haplotypes are listed together with the drainages from which they were sampled. N is the number of individuals with the listed haplotype. Haploclades refer to Figure 6.
HaploClade	Haplotype	Species	N	Drainages	Specimens
E. australis	Hap78	Emydura australis	1	Daly	UC_1142
E. australis	Hap79	Emydura australis	1	Fitzmaurice	AA072501
E. australis	Hap80	Emydura australis	5	Fitzroy(WA)	AA044999, AA044803, AA044997, AA044801, AA044989
E. australis	Hap81	Emydura australis	2	Isdell	AA044877, AA044879
E. australis	Hap82	Emydura australis	9	Victoria, Fitzmaurice	AA072419, AA072410, AA072427.1, AA072427, AA072504, UC_0243, UC_0254, AA072404, AA072419
E. australis	Hap86	Emydura australis	19	Ord, Pentecost	GK51, GK56, GK53, GK57, GK52, GK55, GK54, AA060640, AA060618, AA060642, AA060538, AA060540.1, AA020408, AA060522, AA060616, AA060640_2, AA060562, AA060540, AA060564
E. australis	Hap87	Emydura australis	1	Ord	AA060522
E. australis	Hap88	Emydura australis	1	Mitchell(WA)	AA060580
E. australis	Hap89	Emydura australis	1	Carson	GK10_R179981
E. australis	Hap90	Emydura australis	1	Mitchell(WA)	AA044901
E. australis	Hap91	Emydura australis	8	Mitchell(WA), Drysdale	GK15_WAM_R179977, GK26_WAM_TR1423, GK32_WAM_TR1424, GK16_WAM_R179976, GK17_WAM_R179980, GK13_WAM_R179979, GK36_WAM_TR1430, AA044911
E. australis	Hap92	Emydura australis	1	Drysdale	AA044957
Mitchell River[WA]	Hap25	Emydura tanybaraga	7	Mitchell(WA)	AA044933, AA044934, GK35_TR1429, GK33_TR1426, GK29_TR1420, GK25_TR1419, GK14_R179978
Daly River admixture	Hap37	Emydura tanybaraga	1	Daly	UC_1519
Daly River admixture	Hap38	Emydura australis	35	Daly	UC_0386, UC_0245[KY857554], UC_0249, UC_0250, UC_0269, UC_0383, UC_0388, UC_0390, UC_0919, UC_0955, UC_0978, UC_1074, UC_1076, UC_1077, UC_1079, UC_1104, UC_1126, UC_1135, UC_1141, UC_1504, UC_1505, UC_1506, UC_1510, UC_1513, UC_1515, UC_1518, UC_1522, UC_1523, UC_1539, UC_1549
Daly River admixture	Hap38	Emydura tanybaraga		Daly	UC_1509, UC_1514, UC_1521, UC_1536, UC_0929
Daly River admixture	Hap39	Emydura australis	5	Daly	UC_0247, UC_0873
Daly River admixture	Hap39	Emydura tanybaraga		Daly	UC_1508, UC_1517, UC_1519
Daly River admixture	Hap40	Emydura tanybaraga	1	Daly	yface93
Daly River admixture	Hap41	Emydura australis	1	Daly	UC_0873
Daly River admixture	Hap42	Emydura australis	1	Daly	UC_0989
Daly River admixture	Hap43	Emydura australis	1	Daly	UC_0982
Daly River admixture	Hap44	Emydura australis	1	Daly	UC_0930
Jardine River	Hap27	Emydura subglobosa	3	Jardine	AA046096, AA046098, AA046080
Jardine River	Hap31	Emydura subglobosa	1	Jardine	JRT7
Jardine River	Hap35	Emydura subglobosa	6	Jardine	AA046094, JRT1, JRT2, AA046074, AA046092, AA046093
E. tanybaraga	Hap26	Emydura tanybaraga	1	Darwin	ATP524
E. tanybaraga	Hap28	Emydura tanybaraga	1	Mitchell(Q)	UC_0865
E. tanybaraga	Hap29	Emydura tanybaraga	1	Renolds	UC_0661
E. tanybaraga	Hap30	Emydura tanybaraga	1	Finnis	UC_0662
E. tanybaraga	Hap32	Emydura tanybaraga	1	Mitchell(Q)	UC_0220
E. tanybaraga	Hap33	Emydura tanybaraga	2	Finnis	UC_0667, UC_0668
E. tanybaraga	Hap34	Emydura tanybaraga	2	Blyth	AA010506, AA020054
E. tanybaraga	Hap36	Emydura tanybaraga	17	Mitchell(Q), Holroyd, Staaten, Wenlock, Archer, Pascoe, Barron	G054, G011, G068, G012, AA020324, AA020329, G036, G102, UC_0220, G123, G124, G035_2, AA037121, AA037115, AA037116, AA020323, UC_0222
E. subglobosa	Hap13	Emydura subglobosa	2	Kikori, Vanapa	AA036103, AA021705
E. subglobosa	Hap14	Emydura subglobosa	1	Fly	AA0420900
E. subglobosa	Hap15	Emydura subglobosa	2	Vailala	AA068203, AA068202
E. subglobosa	Hap16	Emydura subglobosa	3	Fly, Kikori, Pura	AA036611, AA068258, AA042292
E. subglobosa	Hap17	Emydura subglobosa	2	Pura, Vanapa	AA068281, AA021701
E. subglobosa	Hap18	Emydura subglobosa	7	Bensbach, Fly, Vailala, Vanapa	AA042686, AA021701, AA042692, AA021705, AA021713, AA042900, AA068202
E. subglobosa	Hap19	Emydura subglobosa	1	Vanapa	AA021719
E. subglobosa	Hap20	Emydura subglobosa	1	Fly	AA043005
E. subglobosa	Hap21	Emydura subglobosa	1	Bamu	AA021615
E. subglobosa	Hap22	Emydura subglobosa	3	Bensbach, Morehead	AA042640, AA042686, AA042692
E. subglobosa	Hap23	Emydura subglobosa	3	Bamu	AA021954, AA072860, AA021960, UC_0945
E. subglobosa	Hap24	Emydura subglobosa	1	Bamu	AA072861
E. worrelli	Hap1	Emydura worrelli	1	Roper	UC_0205
E. worrelli	Hap10	Emydura worrelli	3	Limmen, Flinders	AA20124, UC_0716, AA046038
E. worrelli	Hap11	Emydura worrelli	2	Towns, Limmen	AA020106, AA020115
E. worrelli	Hap12	Emydura worrelli	1	Nicholson	AA020433
E. worrelli	Hap2	Emydura worrelli	8	Mcarthur, Nicholson, Leichhardt	AA032100, AA020436, UC_714, HBS_32100, HBS_32110, AA020430, AA046047, HBS_32198
E. worrelli	Hap3	Emydura worrelli	1	Roper	UC_0205
E. worrelli	Hap4	Emydura worrelli	1	Liverpool	MA04
E. worrelli	Hap5	Emydura worrelli	1	Daly	UC_0410
E. worrelli	Hap6	Emydura worrelli	4	Liverpool, Calvert	HBS_32167, MA04, HBS_32182, MA13
E. worrelli	Hap7	Emydura subglobosa	2	Bensbach, Morehead	AA042834, AA042691
E. worrelli	Hap8	Emydura worrelli	1	Roper	UC_208
E. worrelli	Hap9	Emydura worrelli	1	Roper	AA020069
Outgroup	Hap45	Elseya flaviventralis	1	SthAlligator	UC_0255[KY776454]
